# A host defense peptide mimetic, brilacidin, potentiates caspofungin antifungal activity against human pathogenic fungi

**DOI:** 10.1101/2022.09.28.509882

**Authors:** Thaila Fernanda dos Reis, Patrícia Alves de Castro, Rafael Wesley Bastos, Camila Figueiredo Pinzan, Pedro F. N. Souza, Suzanne Ackloo, Mohammad Anwar Hossain, David Harold Drewry, Sondus Alkhazraji, Ashraf S. Ibrahim, Hyunil Jo, William F. deGrado, Gustavo H. Goldman

## Abstract

*A. fumigatus* is the main etiological agent of a group of heterogeneous diseases called aspergillosis of which the most lethal form is the invasive pulmonary aspergillosis (IPA). Fungicidal azoles and amphotericin B are the first line defense against *A. fumigatus*, but fungistatic echinocandins, such as caspofungin (CAS), can be used as salvage therapy for IPA. Here, we screened repurposing libraries and identified several compounds that potentiate CAS activity against *A. fumigatus*, including the host defense peptide mimetic, brilacidin (BRI). BRI converts CAS into a fungicidal drug and potentiates voriconazole (VOR) against *A. fumigatus.* BRI increases the ability of both CAS and VOR to control *A. fumigatus* biofilm growth. BRI depolarizes the *A. fumigatus* cell membrane leading to disruption of membrane potential. By using a combination of protein kinase inhibitors and screening of a catalytic subunit null mutant library, we identified the mitogen activated protein kinase (MAPK) MpkA and the phosphatase calcineurin as mediators of the synergistic action of BRI. These results suggest the most likely BRI mechanism of action for CAS potentiation is the inhibition of *A. fumigatus* cell wall integrity (CWI) pathway. BRI potentiates CAS activity against *C. albicans*, *C. auris*, and *C. neoformans*. Interestingly, BRI overcomes the CAS-acquired resistance in both *A. fumigatus* and *C. albicans* and the CAS-intrinsic resistance in *C. neoformans*. BRI also has an additive effect on the activity of posaconazole (POSA) against several Mucorales fungi. Cell toxicity assays and fungal burden studies in an immunosuppressed murine model of IPA showed that BRI combined with CAS is not toxic to the cells and significantly clears *A. fumigatus* lung infection, respectively. Our results indicate that combinations of BRI and antifungal drugs in clinical use are likely to improve the treatment outcome of IPA and other fungal infections.
