## Supplementary Table S2 for "A host defense peptide mimetic, brilacidin, potentiates caspofungin antifungal activity against human pathogenic fungi"

### Sheet: Planilha1
Supplementary Table S2. Protein kinase inhibitors analysed in this study
COMPOUND NAME	TARGET KINASE	PKI [20 µM]	PKI [20 µM] + BRI [20 µM]	SMILES	molecular weight (MW)
PF +3758309	PAK3	++	++	CC1=NC2=C(SC=C2)C(NC3=NNC4=C3CN(C(N[C@@H](C5=CC=CC=C5)CN(C)C)=O)C4(C)C)=N1	490.634
FRAX597		++	++	CCN1C2=NC(=NC=C2C=C(C1=O)C3=C(C=C(C=C3)C4=CN=CS4)Cl)NC5=CC=C(C=C5)N6CCN(CC6)C	558.108
FRAX486		++	+	ClC1=CC(Cl)=C(C2=CC3=CN=C(NC4=CC(F)=C(N5CCNCC5)C=C4)N=C3N(CC)C2=O)C=C1	513.403
G5555		++	++	CNC1=NC=C2C=C(C3=C(C=C(C4=CC=CC(C)=N4)C=C3)Cl)C(N(C2=N1)C[C@H]5OC[C@@H](CO5)N)=O	492.966
GW300660X	PRKAA1	++	++	NS(=O)(=O)c1ccc(N\N=C2/C(=O)Nc3ccc(cc23)C(=O)NCCc2c[nH]cn2)cc1	453.482
GW296115X		++	++	COc1ccc2[nH]c3c4[nH]c5ccc(OC)cc5c4c4C(=O)NC(=O)c4c3c2c1	385.378
GW416981X		++	++	CC(C)COC(=O)c1ccc2NC(=O)\C(=C/Nc3ccc(cc3)S(N)(=O)=O)c2c1	415.469
GW290597X		++	++	NS(=O)(=O)c1ccc(N\N=C2/C(=O)Nc3ccc(cc23)C(=O)NCCCn2ccnc2)cc1	467.509
CHIR +99021	GSK3A	++	++	N#CC(C=N1)=CC=C1NCCNC2=NC=C(C3=NC(C)=CN3)C(C4=CC=C(Cl)C=C4Cl)=N2	465.347
SB 216763		++	++	Clc1ccc(c(Cl)c1)C1=C(C(=O)NC1=O)c1cn(C)c2ccccc12	371.222
LY2090314		++	++	O=C(N1)C(C2=CN=C3N2C=CC=C3)=C(C4=CN5C6=C4C=C(F)C=C6CN(C(N7CCCCC7)=O)CC5)C1=O	512.543
AZD1080		++	++	OC(NC1=C2C=C(C#N)C=C1)=C2C3=NC=C(CN4CCOCC4)C=C3	334.378
AZD +8055	MTOR	++	++	C[C@H]1COCCN1C2=NC(=NC3=C2C=CC(=N3)C4=CC(=C(C=C4)OC)CO)N5CCOC[C@@H]5C	465.552
vistusertib		++	++	C[C@H]1COCCN1C2=NC(=NC3=C2C=CC(=N3)C4=CC(=CC=C4)C(=O)NC)N5CCOC[C@@H]5C	462.552
Torin 2		++	++	C1=CC(=CC(=C1)N2C(=O)C=CC3=CN=C4C=CC(=CC4=C32)C5=CN=C(C=C5)N)C(F)(F)F	432.404
CC +115		++	++	CCN1C(=O)CNC2=NC=C(N=C21)C3=C(N=C(C=C3)C4=NC=NN4)C	336.358
D4476	CSNK1G2	++	++	C1COC2=C(O1)C=CC(=C2)C3=C(NC(=N3)C4=CC=C(C=C4)C(=O)N)C5=CC=CC=N5	398.421
NK +258		++	++	CN(C)C(C=C1)=NN2C1=NC=C2C3=CC=CC(OC(F)(F)F)=C3	322.289
PP121	STK25	++	+	C1CCC(C1)N2C3=C(C(=N2)C4=CN=C5C(=C4)C=CN5)C(=NC=N3)N	319.371
BX +795		++	++	O=C(NCCCNC1=C(C=NC(NC2=CC=CC(NC(N3CCCC3)=O)=C2)=N1)I)C4=CC=CS4	591.472
SCH772984	MAPK3 (ERK1)	++	++	C1CN(CC1C(=O)NC2=CC3=C(C=C2)NN=C3C4=CC=NC=C4)CC(=O)N5CCN(CC5)C6=CC=C(C=C6)C7=NC=CC=N7	587.686
GW305074X		++	++	Oc1c(Br)cc(C=C2C(=O)Nc3ccc(I)cc23)cc1Br	520.942
XMD8 +92		++	++	CCOC1=C(C=CC(=C1)N2CCC(CC2)O)NC3=NC=C4C(=N3)N(C5=CC=CC=C5C(=O)N4C)C	474.563
GW300657X		++	++	NS(=O)(=O)c1ccc(N\N=C2/C(=O)Nc3ccc(cc23)C(=O)NCc2ccncc2)cc1	450.478
PF +4708671	RPS6KB2	++	++	CCC1=CN=CN=C1N2CCN(CC2)CC3=NC4=C(N3)C=C(C=C4)C(F)(F)F	390.412
LY +2584702		++	++	CC1=CC=C(C=C1)S(=O)(=O)O.CN1C=C(N=C1C2CCN(CC2)C3=NC=NC4=C3C=NN4)C5=CC(=C(C=C5)F)C(F)(F)F	617.626
AT7867		++	++	C1CNCCC1(C2=CC=C(C=C2)C3=CNN=C3)C4=CC=C(C=C4)Cl.Cl.Cl	410.775
VX +745	MAPK11	++	++	C1=CC(=C(C(=C1)Cl)C2=C3C=CC(=NN3C=NC2=O)SC4=C(C=C(C=C4)F)F)Cl	436.268
AKI00000001a		++	++	FC(C=C1)=CC(F)=C1C2=C(C(C=C3)=NN4C3=NN=C4C(O)(C)C)N(CCC5)C5=N2	396.4
AKI00000067a		++	++	FC(C=C1)=CC(F)=C1C2=C(C(C=C3)=CN4C3=NN=C4C(C)C)N(C=CO5)C5=N2	379.369
GSK223810A		++	++	COc1cc2c(Nc3cccc(NC(=O)c4ccccc4)c3)ncnc2cc1OCCCN1CCOCC1	513.596
ralimetinib		++	++	CC(C)(C)CN1C2=C(C=CC(=N2)C3=C(N=C(N3)C(C)(C)C)C4=CC=C(C=C4)F)N=C1N.CS(=O)(=O)O.CS(=O)(=O)O	612.746
TAK +715	CSNK1E	++	++	CCC1=NC(=C(S1)C2=CC(=NC=C2)NC(=O)C3=CC=CC=C3)C4=CC=CC(=C4)C	399.517
PF +670462		++	++	C1CCC(CC1)N2C=NC(=C2C3=NC(=NC=C3)N)C4=CC=C(C=C4)F.Cl.Cl	410.323
CK1 +IN +1		++	++	C1=CC=C2C(=C1)C=CC(=C2F)C3=NC(=C(N3)C4=CC=NC=C4)C5=CC=C(C=C5)F	383.4
PF +5006739		++	++	C1CN(CCC1N2C=NC(=C2C3=NC(=NC=C3)N)C4=CC=C(C=C4)F)CC5=NOC=C5	419.463
MK +8353	MAPK1	++	++	CC(C)OC1=NC=C(C=C1)C2=NNC3=C2C=C(C=C3)NC(=O)[C@@]4(CCN(C4)CC(=O)N5CCC(=CC5)C6=CC=C(C=C6)C7=NN(C=N7)C)SC	691.859
PHA +767491	CDC7	++	++	C1CNC(=O)C2=C1NC(=C2)C3=CC=NC=C3	213.239
XL413		++	++	C1C[C@H](NC1)C2=NC3=C(C(=O)N2)OC4=C3C=C(C=C4)Cl	289.721
LY3177833		++	++	C[C@@]1(C2=C(C=C(C=C2)C3=CNN=C3)C(=O)N1)C4=NC=NC=C4F	309.303
refametinib	MAP2K2	++	++	COC1=CC(=C(C(=C1NS(=O)(=O)C2(CC2)C[C@@H](CO)O)NC3=C(C=C(C=C3)I)F)F)F	572.337
selumetinib		++	++	CN1C=NC2=C1C=C(C(=C2F)NC3=C(C=C(C=C3)Br)Cl)C(=O)NOCCO	457.686
SR +3677	CAMK1G	++	++	O=C(C3COC(C=CC=C4)=C4O3)NC1=CC=C(C2=CNN=C2)C=C1OCCN(C)C.Cl.Cl	481.378
CX +4945	CSNK2A2	++	++	C1=CC(=CC(=C1)Cl)NC2=NC3=C(C=CC(=C3)C(=O)O)C4=C2C=CN=C4	349.776
SGC +CK2 +1	CSNK2A2	++	++	CC1=CC=C(NC2=NC3=C(C#N)C=NN3C(NC4CC4)=C2)C=C1NC(CC)=O	375.435
TTP 22		++	++	CC(C=C1)=CC=C1C2=CSC3=NC=NC(SCCC(O)=O)=C32	330.4
Sorafenib	MAPK13	++	++	CNC(=O)C1=NC=CC(=C1)OC2=CC=C(C=C2)NC(=O)NC3=CC(=C(C=C3)Cl)C(F)(F)F	464.83
5 +iodo tubercidin	MAP2K3	+	++	O[C@H]1[C@H](N2C=C(I)C3=C(N)N=CN=C32)O[C@H](CO)[C@H]1O	392.148
SB +216385		++	++	Nc1nccc(n1) +c1c(ncn1CCCN1CCOCC1) +c1ccc(F)cc1	382.442
SB +203580	PRKCA	++	++	CS(=O)C1=CC=C(C=C1)C2=NC(=C(N2)C3=CC=NC=C3)C4=CC=C(C=C4)F	377.442
enzastaurin		++	++	CN1C=C(C2=CC=CC=C21)C3=C(C(=O)NC3=O)C4=CN(C5=CC=CC=C54)C6CCN(CC6)CC7=CC=CC=N7	515.615
darovasertib		++	++	CC1(CCN(CC1)C2=C(N=CC=C2)NC(=O)C3=NC(=CN=C3N)C4=C(C=CC=N4)C(F)(F)F)N	472.474
GW461487A		++	++	Cl.Cc1cccc2c(c(nn12) +c1ccc(F)cc1) +c1ccncc1	339.8
UNC +ALM +33		++	++	CC1=CC2=NC(C3=CC=C(F)C=C3)=C(C4=CC=NC=C4)N2C=C1	303.339
UNC +ALM +39		+	++	CC(C=N1)=CN2C1=C(C3=CC=NC=C3)C(C4=CC=C(F)C=C4)=N2	304.327
UNC +ALM +16		+	++	CC(C=C1)=NN2C1=C(C3=CC=NC=C3)C(C4=CC=C(F)C=C4)=N2	304.327
UNC +ALM +87		++	++	FC1=CC=C(C2=C(C3=CC=NC=C3)N4C(SC(C)=C4)=N2)C=C1	309.367
GW434756X		++	++	Fc1ccc(cc1) +c1nn2ccccc2c1 +c1ccncc1	289.31
++: growth ≥ 80% compared to no treatment
+: growth ≤ 60% compared to no treatment
