## Supplementary Table S3 for "A host defense peptide mimetic, brilacidin, potentiates caspofungin antifungal activity against human pathogenic fungi"

### Sheet: Plan2
Supplementary Table S3. Susceptibility of phosphatase and kinase mutants to brilacidin
Strain	CAS [0.25 µg/mL]	BRI [20 µM]
reference strains
CEA17 (wild-type; A1160)	+	+
Afs35 (wild-type; A1159)	+	+
phosphatase null mutants
∆pphA (Afu5g12010)	+	+
∆sitA (Afu6g11470)	+	+
∆ppzA (Afu2g03950)	+	+
∆pptA (Afu5g06700)	+	+
∆ptcA (Afu1g15800)	+	+
∆ptcB (Afu1g09280)	+	+
∆ppmA (Afu8g04580)	+	+
∆ptcD (Afu5g13740)	+	+
∆ptcE (Afu2g03890)	+	+
∆ptcF (Afu1g06860)	+	+
∆ptcG (Afu5g13340)	+	+
∆ptcH (Afu4g00720)	+	+
∆nemA (Afu1g09460)	+	+
∆psrA (Afu1g04790)	+	+
∆ppsA (Afu5g11690)	+	+
∆dspD (Afu2g02760)	+	+
∆cdcA (Afu3g12250)	+	+
∆dspA (Afu1g13040)	+	+
∆dspB (Afu1g03540)	+	+
∆ptpB (Afu3g10970)	+	+
∆pypA (Afu4g04710)	+	+
∆ltpA (Afu2g01880)	+	+
∆yphA (Afu4g07000)	+	+
∆ptyA (Afu6g06650)	+	+
∆calA (Afu5g09360)	+	-
kinases null mutants
∆mpkA	-	-
∆mpkB	+	+
∆mpkC	+	+
∆sakA	+	+
∆sakA; ∆mpkC	+	+
+: sensitivity similar to wild-type
-: more sensitive than the wild-type
