## Supplementary Table S4 for "A host defense peptide mimetic, brilacidin, potentiates caspofungin antifungal activity against human pathogenic fungi"

### Sheet: Plan2
Supplementary Table S4. Strains used in this work
Aspergillus fumigatus strains	Genotype	Reference
CEA17 (A1160)	akuB (KU80)Δ;pyrG1 MAT1-1	1		1. Da Silva Ferreira ME, Kress MR, Savoldi M, Goldman MH, Härtl A, Heinekamp T, Brakhage AA,Goldman GH. 2006. The akuB(KU80) mutant deficient for nonhomologous end joining is a powerful tool foranalysing pathogenicity in Aspergillus fumigatus. Eukaryot Cell 5:207-211.
∆pphA	ΔpphA::pyrG, akuB (KU80)Δ, MAT1-1	2		2. Winkelströter LK, Dolan SK, Fernanda Dos Reis T, Bom VL, Alves de Castro P, Hagiwara D, Alowni R, Jones GW, Doyle S, Brown NA, Goldman GH. Systematic Global Analysis of Genes Encoding Protein Phosphatases in Aspergillus fumigatus. G3 (Bethesda). 2015 May 5;5(7):1525-39. doi: 10.1534/g3.115.016766. PMID: 25943523; PMCID: PMC4502386.
∆sitA	ΔsitA::pyrG, akuB (KU80)Δ, MAT1-1	2		3. Hagiwara D., Suzuki S., Kamei K., Gonoi T., Kawamoto S. The role of AtfA and HOG MAPK pathway in stress tolerance in conidia of Aspergillus fumigatus. Fungal Genet. Biol. 2014;73:138–149.
∆ppzA	ΔppzA::pyrG, akuB (KU80)Δ, MAT1-1	2		4. Valiante V., Jain R., Heinekamp T., Brakhage A.A. The MpkA MAP kinase module regulates cell wall integrity signaling and pyomelanin formation in Aspergillus fumigatus. Fungal Genet. Biol. 2009;46(12):909–918.
∆pptA	ΔpptA::pyrG, akuB (KU80)Δ, MAT1-1	2		5. Manfiolli AO, Siqueira FS, dos Reis TF, Van Dijck P, Schrevens S, Hoefgen S, Föge M, Straßburger M, de Assis LJ, Heinekamp T, Rocha MC, Janevska S, Brakhage AA, Malavazi I, Goldman GH, Valiante V. 2019. Mitogenactivated protein kinase cross-talk interaction modulates the production of melanins in Aspergillus fumigatus. mBio 10:e00215-19. https://doi.org/10.1128/mBio.00215-19.
∆ptcA	ΔptcA::pyrG, akuB (KU80)Δ, MAT1-1	2		6. Bruder Nascimento A.C., Dos Reis T.F., de Castro P.A., Hori J.I., Bom V.L., de Assis L.J., Goldman G.H. Mitogen activated protein kinases SakA (HOG1) and MpkC collaborate for Aspergillus fumigatus virulence. Mol. Microbiol. 2016;100:841–859.
∆ptcB	ΔptcB::pyrG, akuB (KU80)Δ, MAT1-1	2		7. FGSC, Fungal Genetic stock center
∆ppmA	ΔppmA::pyrG, akuB (KU80)Δ, MAT1-1	2		8. Bastos RW, Rossato L, Valero C, Lagrou K, Colombo AL and Goldman GH (2019) Potential of Gallium as an Antifungal Agent. Front. Cell. Infect. Microbiol. 9:414. doi: 10.3389/fcimb.2019.00414
∆ptcD	ΔptcD::pyrG, akuB (KU80)Δ, MAT1-1	2
∆ptcE	ΔptcE::pyrG, akuB (KU80)Δ, MAT1-1	2
∆ptcF	ΔptcF::pyrG, akuB (KU80)Δ, MAT1-1	2
∆ptcG	ΔptcG::pyrG, akuB (KU80)Δ, MAT1-1	2
∆ptcH	ΔptcH::pyrG, akuB (KU80)Δ, MAT1-1	2
∆nemA	ΔnemA::pyrG, akuB (KU80)Δ, MAT1-1	2
∆psrA	ΔpsrA::pyrG, akuB (KU80)Δ, MAT1-1	2
∆ppsA	ΔppsA::pyrG, akuB (KU80)Δ, MAT1-1	2
∆dspD	ΔdspD::pyrG, akuB (KU80)Δ, MAT1-1	2
∆cdcA	ΔcdcA::pyrG, akuB (KU80)Δ, MAT1-1	2
∆dspA	ΔdspA::pyrG, akuB (KU80)Δ, MAT1-1	2
∆dspB	ΔdspB::pyrG, akuB (KU80)Δ, MAT1-1	2
∆ptpB	ΔptpB::pyrG, akuB (KU80)Δ, MAT1-1	2
∆pypA	ΔpypA::pyrG, akuB (KU80)Δ, MAT1-1	2
∆ltpA	ΔltpA::pyrG, akuB (KU80)Δ, MAT1-1	2
∆yphA	ΔyphA::pyrG, akuB (KU80)Δ, MAT1-1	2
∆ptyA	ΔptyA::pyrG, akuB (KU80)Δ, MAT1-1	2
∆calA	ΔcalA::pyrG, akuB (KU80)Δ, MAT1-1	2
∆mpkC	ΔmpkC::prtA	3
∆sakA	ΔsakA::hph	3
∆mpkA	ΔmpkA::hph	4
∆mpkB	ΔakuBmpkB::ptrA; prtA+	5
∆sakA; ∆mpkC	ΔmpkC::prtA ΔsakA::hph	6
Afs35 (A1159)	akuA::loxP	7
CYP-15-75	clinical isolate	8
CYP-15-108	clinical isolate	8
CYP-15-109	clinical isolate	8
CYP-15-147	clinical isolate	8
20089320	clinical isolate	8
CYP-15-184	clinical isolate	Katrien Lagrou lab
CYP-15-190	clinical isolate	Katrien Lagrou lab
CYP-15-192	clinical isolate	Katrien Lagrou lab
CYP-15-195	clinical isolate	Katrien Lagrou lab
CYP-15-202	clinical isolate	Katrien Lagrou lab
CYP-15-212	clinical isolate	Katrien Lagrou lab
CYP-15-213	clinical isolate	Katrien Lagrou lab
CYP-15-215	clinical isolate	Katrien Lagrou lab
CYP-15-220	clinical isolate	Katrien Lagrou lab
CYP-15-221	clinical isolate	Katrien Lagrou lab
CYP-15-222	clinical isolate	Katrien Lagrou lab
CYP-15-224	clinical isolate	Katrien Lagrou lab
CYP-15-225	clinical isolate	Katrien Lagrou lab
CYP-15-226	clinical isolate	Katrien Lagrou lab
CYP-15-228	clinical isolate	Katrien Lagrou lab
CYP-15-229	clinical isolate	Katrien Lagrou lab
CYP-15-230	clinical isolate	Katrien Lagrou lab
CYP-15-231	clinical isolate	Katrien Lagrou lab
F14946	clinical isolate	Gustavo Goldman lab
CM7555	clinical isolate	Gustavo Goldman lab
DPL1033	clinical isolate	David Perlin lab
MD24053	clinical isolate	David Perlin lab
Candida spp. strains	Genotype	Reference
C. auris 467/2015	clinical isolate	Arnaldo Colombo lab
C. auris 468/2015	clinical isolate	Arnaldo Colombo lab
C. auris 469/2015	clinical isolate	Arnaldo Colombo lab
C. auris 470/2015	clinical isolate	Arnaldo Colombo lab
C. auris 474/2015	clinical isolate	Arnaldo Colombo lab
C. albicans DPL1006	clinical isolate; CASR	David Perlin lab
C. albicans DPL1007	clinical isolate; CASR	David Perlin lab
C. albicans DPL1009	clinical isolate; CASR	David Perlin lab
C. albicans DPL1010	clinical isolate; CASR	David Perlin lab
C. albicans DPL1011	clinical isolate; CASR	David Perlin lab
Cryptococcus neoformans	Genotype	Reference
H99 (ATCC 208821)	wild-type	ATCC database
Mucorales fungi
R. oryzae 99-892	Lung isolate	Fungus Testing Laboratory at the University of Texas Health Sciences Center at San Antonio (UTHSCSA)
R. delemar 99-880	Brain isolate	Fungus Testing Laboratory at the University of Texas Health Sciences Center at San Antonio (UTHSCSA)
L. corymbifera	clinical isolate from DEFEAT Mucor	Ibrahim laboratory
M. circinelloides f. jenssenii UTHSCSA DI15-131	clinical isolate	Fungus Testing Laboratory at the University of Texas Health Sciences Center at San Antonio (UTHSCSA)
